# Multiple E3 ligases control tankyrase stability and function

**DOI:** 10.1101/2023.05.31.543093

**Authors:** Jerome Perrard, Susan Smith

## Abstract

Tankyrase 1 and 2 are ADP-ribosyltransferases that use NAD^+^ as a substrate to catalyze polyADP-Ribose (PAR) onto themselves and their protein binding partners. Tankyrases have diverse cellular functions, ranging from resolution of telomere cohesion to activation of the Wnt/β-catenin signaling pathway. Robust and specific small molecule tankyrase inhibitors have been developed and are being investigated for cancer therapies. Tankyrase is regulated by the PAR-binding E3 ligase RNF146, which promotes K48-linked polyubiquitylation and proteasomal degradation of PARylated tankyrases and their PARylated partners. We have identified a novel interaction between tankyrase and a distinct class of E3 ligases: the RING-UIM (Ubiquitin-Interacting Motif) family. We show that RING-UIM E3 ligases (specifically RNF114 and RNF166) bind and stabilize monoubiquitylated tankyrase and promote K11-linked diubiquitylation. This action competes with RNF146-mediated K48-linked polyubiquitylation and degradation, leading to stabilization of tankyrase and to a subset of its binding partners, including Angiomotin, a protein that functions in cancer signaling pathways. Moreover, we identify multiple PAR-binding E3 ligases (in addition to RNF146) that promote ubiquitylation of tankyrase and induce stabilization or degradation. Discovery of this novel K11 ubiquitylation of tankyrase that opposes K48-mediated degradation along with identification of multiple PAR-binding E3 ligases that ubiquitylate tankyrase, provide new insights into mechanisms of tankyrase regulation and may offer new uses for tankyrase inhibitors in cancer therapy.
