## SupplementalTable2 for "Multiple E3 ligases control tankyrase stability and function"

### Sheet: Plasmids
name	Resistance	Tag	Insert (if expression)	Origin (out lab)
pCMV-3Flag-RNF166	Amp	3Flag	RNF166	Xavier Lab
pcDNA3.1-RNF114-myc-His	Amp	Myc, His	RNF114	Addgene 58295
pcDNA3-RNF125-Flag	Amp	Flag	RNF125	Addgene 122045
pEGFP-C1-RNF138	Kana	EGFP	RNF138	Addgene 78920
pGEX6P-2-hRNF146-FL	Amp	GST, His	RNF146	Addgene 132610
pCMV-3Flag-RNF125	Amp	3Flag	RNF125
pCMV-3Flag-RNF138	Amp	3Flag	RNF138
pCMV-3Flag-RNF166-G46A	Amp	3Flag	RNF166mut
pCMV-3Flag-RNF114	Amp	3Flag	RNF114
pCMV-3Flag-RNF166-G18A	Amp	3Flag	RNF166mut
pCMV-3Flag-RNF166-2GA	Amp	3Flag	RNF166mut
pCMV-3Flag-RNF146	Amp	3Flag	RNF146
pCMV-3Flag-RNF166-RINGmut	Amp	3Flag	RNF166mut
pCMV-3Flag-RNF166-ΔUIM	Amp	3Flag	RNF166truncated
pCMV-3Flag-RNF166-C2HCmut	Amp	3Flag	RNF166mut
pCMV-3Flag-RNF166-Di19mut1	Amp	3Flag	RNF166mut
pCMV-3Flag-RNF166-Di19mut2	Amp	3Flag	RNF166mut
pCMV-3Flag-RNF166-UIMmut	Amp	3Flag	RNF166 mut
pLEGFP-3Flag-UIM (RNF166)	Amp	3Flag, EGFP	UIM (RNF166)
pCMV-3Myc-SAM-PARP	Amp	3Myc	SAM-PARP (TNKS1)
pCMV-3Flag-Di19dom (RNF166)	Amp	3Flag	Di19 (RNF166)
pCMV-3Flag-Di19dom-UIM (RNF166)	Amp	3Flag	Di19-UIM (RNF166)
pCMV-3Flag-Di19dom-UIMmut (RNF166)	Amp	3Flag	Di19-UIMmut (RNF166)
pCMV-3Flag-SAM-PARP	Amp	3Flag	SAM-PARP (TNKS1)
pCMV-3Flag-TNKS1 noSAM-PARP	Amp	3Flag	HPS-Ankyrin (TNKS1)
pCMV-3Myc-RNF166	Amp	3Myc	RNF166
pCMV-3Myc-Di19-UIM	Amp	3Myc	Di19-UIM (RNF166)
pRK5-HA-Ubiquitin-WT	Amp	HA	Ubiquitin WT	Addgene 17608
pRK5-HA-Ubiquitin-K6	Amp	HA	Ubiquitin (mut)	Addgene 22900
pRK5-HA-Ubiquitin-K11	Amp	HA	Ubiquitin (mut)	Addgene 22901
pRK5-HA-Ubiquitin-K27	Amp	HA	Ubiquitin (mut)	Addgene 22902
pRK5-HA-Ubiquitin-K29	Amp	HA	Ubiquitin (mut)	Addgene 22903
pRK5-HA-Ubiquitin-K33	Amp	HA	Ubiquitin (mut)	Addgene 17607
K63 Ub-HA	Amp	HA	Ubiquitin (mut)	Addgene 17606
K48 Ub-HA	Amp	HA	Ubiquitin (mut)	Addgene 17605
pRK5-HA-Ubiquitin-K0	Amp	HA	Ubiquitin (mut)	Addgene 17603
pRK5-HA-Ubiquitin-K11R	Amp	HA	Ubiquitin (mut)	Addgene 121154
pRK5-Myc-Ubiquitin-K48	Amp	Myc	Ubiquitin (mut)
pcDNA3.1-Flag-TRIP12-WT	Amp	Flag	TRIP12	Altmayer lab
pcDNA3-Myc-DTX1	Amp	Myc	DTX1	Huang lab
pcDNA3-Myc-DTX2	Amp	Myc	DTX2	Huang lab
pcDNA3-Myc-DTX4	Amp	Myc	DTX4	Huang lab
pEGFP-C2-CHFR	Kana	EGFP	CHFR	Addgene 61853
pCMV-3Flag-CHFR	Amp	3Flag	CHFR
pCMV-3Myc-CHFR	Amp	3Myc	CHFR
Lenti GFP-AMOT p130	Amp	EGFP	AMOT	Addgene 32828
pCMV-3Flag-AMOT p130	Amp	3Flag	AMOT
pDARMO-HUWE1-3Flag	Amp	3Flag (C-Ter)	HUWE1 WT	Addgene 187155
pRK5-3Flag-TRIP12	Amp	3Flag	TRIP12
pRK5-3Flag-DTX1	Amp	3Flag	DTX1
pRK5-3Flag-DTX2	Amp	3Flag	DTX2
pRK5-3Flag-DTX4	Amp	3Flag	DTX4
pRK5-3Myc-TRIP12	Amp	3Myc	TRIP12
pRK5-3Myc-DTX1	Amp	3Myc	DTX1
pRK5-3Myc-DTX2	Amp	3Myc	DTX2
pRK5-3Myc-DTX4	Amp	3Myc	DTX4
pDARMO-HUWE1-3Myc	Amp	3Myc (C-Ter)	HUWE1 WT		clone 3 good
pBK-CMV-TNKS1 WT	Kana	/	TNKS1 WT
pLPC-Flag-TNKS1 WT	Amp	Flag	TNKS1 WT
p3XFlag-CMV7-BAP Control plasmid	Amp	3Flag	BAP	Sigma C7472
pLPC-Myc-TRF1		Myc	TRF1
pBK-CMV-TNKS1-HE/A	Kana	/	TNKS1 mut

### Sheet: Primers
		Name	Sequence	Function	Technique
		For_RNF146_EcoRI	GGAATTCATATGGCTGGCTGTGG	subclone RNF146	PCR amplification, enzymatic restriction, and ligation
		Rev_RNF146_NotI	ATAAGAATGCGGCCGCTTAAACTTCAGTTACTGTGCACTGTCC	subclone RNF146	PCR amplification, enzymatic restriction, and ligation
		For_RNF125_EcoRI	GGAATTCCGATGGGCTCCGTGCTGAGC	Subclone RNF125	PCR amplification, enzymatic restriction, and ligation
		Rev_RNF125_NotI	ATAAGAATGCGGCCGCTTATGTGGTGTTCGAGTGATTCACATATTC	Subclone RNF125	PCR amplification, enzymatic restriction, and ligation
		For_RNF114_EcoRI	GAATTCAGATGGCGGCGCAACAGCG	Subclone RNF114	PCR amplification, enzymatic restriction, and ligation
		Rev_RNF114_NotI	ATAAGAATGCGGCCGCTTACTGGTCGATGATGGAGCGCTGC	Subclone RNF114	PCR amplification, enzymatic restriction, and ligation
		For_RNF138_EcoRI	GGAATTCTTATGGCCGAGGACCTCTCTGCG	Subclone RNF138	PCR amplification, enzymatic restriction, and ligation
		Rev_RNF138_NotI	ATAAGAATGCGGCCGCTTAGATGTTTACTTGAAAAGATTCTTCAACAGCAG	Subclone RNF138	PCR amplification, enzymatic restriction, and ligation
		For_Mut_RNF166 RXG1	CAGCGGCAGCCGCCGGCAGCGCCGGCGGGCGGCGAC	mutate TBM1 in RNF166	site-directed mutagenesis (Agilent, 200521)
		Rev_Mut_RNF166 RXG1	GTCGCCGCCCGCCGGCGCTGCCGGCGGCTGCCGCTG	mutate TBM1 in RNF166	site-directed mutagenesis (Agilent, 200521)
		For_Mut_RNF166 RXG2	GGCCCGTGGCCATCGCTAGCTGCGGCCACACG	mutate TBM2 in RNF166	site-directed mutagenesis (Agilent, 200521)
		Rev_Mut_RNF166 RXG2	CGTGTGGCCGCAGCTAGCGATGGCCACGGGCC	mutate TBM2 in RNF166	site-directed mutagenesis (Agilent, 200521)
		For_Mut_RNF166_RING	GACCTCCAGGCTGATGGGGCTGGTGTACTGCG	mutate RNF166 RING domain	site-directed mutagenesis (Agilent, 200521)
		Rev_Mut_RNF166_RING	CGCAGTACACCAGCCCCATCAGCCTGGAGGTC	mutate RNF166 RING domain	site-directed mutagenesis (Agilent, 200521)
		For_N-Ter_RNF166_EcoRI	CAAGCGAATTCGTCGACGGGC	Subclone RNF166 domains without UIM	PCR amplification, enzymatic restriction, and ligation
		Rev_RNF166_noUIM_NotI	ATAAGAATGCGGCCGCTTAAATACTGTAGTCCACAAAGG	Subclone RNF166 domains without UIM	PCR amplification, enzymatic restriction, and ligation
		C2HC_Mut_For	CTACAAAGCGCCCGGGCGAGGCTGCAACAAAAAG	mutate RNF166 C2HC domain	site-directed mutagenesis (Agilent, 200521)
		C2HC_Mut_Rev	CTTTTTGTTGCAGCCTCGCCCGGGCGCTTTGTAG	mutate RNF166 C2HC domain	site-directed mutagenesis (Agilent, 200521)
		Di19_Mut1_For	AGGTCCACCTTCGCCCGGCCGTACTGTGGTGCC	mutate RNF166 Di19 C1 domain	site-directed mutagenesis (Agilent, 200521)
		Di19_Mut1_Rev	GGCACCACAGTACGGCCGGGCGAAGGTGGACCT	mutate RNF166 Di19 C1 domain	site-directed mutagenesis (Agilent, 200521)
		Di19_mut2_For	CCCAACCGCGTGGTGGGCCCCATCTGCTCGGC	mutate RNF166 Di19 C5 domain	site-directed mutagenesis (Agilent, 200521)
		Di19_mut2_Rev	GCCGAGCAGATGGGGCCCACCACGCGGTTGGG	mutate RNF166 Di19 C5 domain	site-directed mutagenesis (Agilent, 200521)
		Di19dom+_For_EcoRI	CAAGCGAATTCTGGCCAACTGCCCCAAGTTCG	Subclone RNF166 Di19 domain	PCR amplification, enzymatic restriction, and ligation
		UIM_EcoRI_For	GCGAATTCAGTTCTCCTACGACACCTTTGTG	Subclone RNF166 UIM domain	PCR amplification, enzymatic restriction, and ligation
		Rev_C_Ter_NotI	ATAAGAATGCGGCCGCAAGCTTTCAGTTC	Subclone RNF166 UIM domain	PCR amplification, enzymatic restriction, and ligation
		3Flag_XhoI_For	ATCGCTCGAGGGCCCACCATGGACTACAAG	Subclone 3F-UIM	PCR amplification, enzymatic restriction, and ligation
		UIMmut_For	GCCGCCTTCCAGGCTCCTCTGGCCCTGCAGCTCTCTGAGAACTG	mutate RNF166 UIM domain	site-directed mutagenesis (Agilent, 200521)
		UIMmut_Rev	CAGTTCTCAGAGAGCTGCAGGGCCAGAGGAGCCTGGAAGGCGGC	mutate RNF166 UIM domain	site-directed mutagenesis (Agilent, 200521)
		TNKS1_SAM_HinDIII_For	CCCAAAGCTTGCAGAGTTGGCCGTAGGAGG	Subclone TNKS1 SAM-PARP domains	PCR amplification, enzymatic restriction, and ligation
		TNKS1_NotI_Rev	ATAAGAATGCGGCCGCTAGGTCTTCTGCTCTGCGGC	Subclone TNKS1 SAM-PARP domains	PCR amplification, enzymatic restriction, and ligation
		TNKS1_HinDIII_For	CCCAAAGCTTATGGCGGCGTCGCGTCGCTC	Subclone TNKS1 HPS-ANK domains	PCR amplification, enzymatic restriction, and ligation
		ANK_NotI_Rev	ATAAGAATGCGGCCGCTATAAAGGGCCAGTGAGGTTGTC	Subclone TNKS1 HPS-ANK domains	PCR amplification, enzymatic restriction, and ligation
		DTX1_codopt_NotI_For	ATAAGAATGCGGCCGCCATGTCACGGCCAGGGCATGG	Subclone DTX1	PCR amplification, enzymatic restriction, and ligation
		DTX1_codopt_XbaI_Rev	TATGTCTAGATTATGCTTTCGCCGCCGCCTC	Subclone DTX1	PCR amplification, enzymatic restriction, and ligation
		DTX2_NotI_For	ATAAGAATGCGGCCGCGATGGCCATGGCCCCAAGCCC	Subclone DTX2	PCR amplification, enzymatic restriction, and ligation
		DTX2_XbaI_Rev	TATGTCTAGATTACTGCTGCTCCAGGCAGTCC	Subclone DTX2	PCR amplification, enzymatic restriction, and ligation
		DTX4_NotI_For	ATAAGAATGCGGCCGCCATGCTCCTGGCCTCGGCCGTG	Subclone DTX4	PCR amplification, enzymatic restriction, and ligation
		DTX4_XbaI_Rev	TATGTCTAGATTAGTCCTTCTCCTGGGCAGTGCTG	Subclone DTX4	PCR amplification, enzymatic restriction, and ligation
		TRIP12_NotI_For	ATAAGAATGCGGCCGCAATGTCCAACCGGCCTAATAACAATCC	Subclone TRIP12	PCR amplification, enzymatic restriction, and ligation
		TRIP12_XbaI_Rev	TATGTCTAGATTAGGAAAGATGGAACGACTGCTGC	Subclone TRIP12	PCR amplification, enzymatic restriction, and ligation
		CHFR_EcoRI_For	CAAGCGAATTCGTATGGAGCGGCCCGAGGAAGGCAAGC	Subclone CHFR	PCR amplification, enzymatic restriction, and ligation
		CHFR_NotI_Rev	ATAAGAATGCGGCCGCAAGCTTTTTAGTTTTTGAACCTTGTCTGTTCAC	Subclone CHFR	PCR amplification, enzymatic restriction, and ligation
		AMOT_HindIII_For	CCCAAAGCTTATGAGAAATTCTGAAGAACAGCC	Subclone AMOT	PCR amplification, enzymatic restriction, and ligation
		AMOT_NotI_Rev	ATAAGAATGCGGCCGCTTAGATGAGATATTCCACCATCTCTG	Subclone AMOT	PCR amplification, enzymatic restriction, and ligation
		pRK5_NEBmut_MYC_For	tctgaagaggatctgGATCTCAATGGTGGTGGTGGTG	replace HA tag by Myc tag in pRK5 plasmids	site-directed mutagenesis (NEB, E0554S)
		pRK5_NEBmut_MYC_Rev	gatgagtttctgctcGCCCATGGTGGCGCGAAT	replace HA tag by Myc tag in pRK5 plasmids	site-directed mutagenesis (NEB, E0554S)
		3Myc_HiFi_HUWE1_For	ggcggctctGAGCAGAAACTCATCTCTGAAGAAGATCTGGAACAA	replace Flag tag by Myc tag in pDARMO-HUWE1	NEBuilder® HiFi DNA Assembly Master Mix
		3Myc_HiFi_HUWE1_Rev	caggccattaCAGATCTTCCTCAGAGATGAGCTTCTGT	replace Flag tag by Myc tag in pDARMO-HUWE1	NEBuilder® HiFi DNA Assembly Master Mix
		p4951_HiFi_For	GAAGATCTGtaatggcctgtggccgtaaaa	replace Flag tag by Myc tag in pDARMO-HUWE1	NEBuilder® HiFi DNA Assembly Master Mix
		p4951_HiFi_Rev	TTTCTGCTCagagccgccaccg	replace Flag tag by Myc tag in pDARMO-HUWE1	NEBuilder® HiFi DNA Assembly Master Mix

### Sheet: Antibodies
	Antibody	Company	Ref	Clone	Species	WB Dilut
	α-TNKS1	Smith Lab	762	762	Rabbit	1/2500
	α-TNKS1	Smith Lab	763	763	Rabbit	1/1000
	α-Flag	Sigma	F3165	M2	Mouse	1/5000
	α-Tubulin	Sigma	T5168	B-5-1-2	Mouse	1/10000
	α-Mouse-HRP	GE Healthcare	NA931V	Polyclo.	Donkey	1/2500
	α-Rabbit-HRP	GE Healthcare	NA934V	Polyclo.	Donkey	1/2500
	α-Myc	Millipore	05-724	4A6	Mouse	1/5000
	PARP1	BD Pharmingen	556493	7D3-6	Mouse	1/1000
	α-O/PAR	Millipore	MABE1031	not an Ab	Rabbit	1/5000
	α-RNF146	Invitrogen	PA5-55544	Polyclo.	Rabbit	1/1000
	α-HA (tag)	Abcam	ab9110	Polyclo.	Rabbit	1/5000
	α-RNF114	Sigma	HPA021184	Polyclo.	Rabbit	1/1000
	α-AMOT	Bethyl	A303-305A-T	Polyclo.	Rabbit	1/2000
	α-RNF166	Fisher	PA5-111169	Polyclo.	Rabbit	1/200
	α-K11-Ubiquitin	Invitrogen	PA5-120621	Polyclo.	Rabbit	1/1000
	IgG CTRL	Cell Signaling Technology	2729S	Polyclo.	Rabbit
	α-TNKS1	Smith Lab	465	465	Rabbit
